# Multi-omics analysis uncovers differential growth kinetics of Japanese Encephalitis Virus in human and porcine macrophages

**DOI:** 10.1101/2025.06.16.659876

**Authors:** Manas Ranjan Praharaj, Tejaswi Ambati, Sachin Kumar, Baldev Raj Gulati, Subeer S. Majumdar, G. Taru Sharma, Bappaditya Dey, Ravi Kumar Gandham

**Author notes:** Corresponding Authors: G. Taru Sharma, Bappaditya Dey, Ravi Kumar Gandham.

## Abstract

Japanese encephalitis virus (JEV), a mosquito-borne neurotropic virus, poses a significant threat to juvenile humans, while causing mild symptoms in pigs, except piglets. Pigs with high viremia are amplifier hosts, whereas humans with lower viremia are dead-end hosts. The molecular mechanisms behind the varying viremia levels in pigs and humans remain poorly understood. A comparative multi-omics study was conducted on JEV-infected macrophages, the early site of JEV replication in both species. We identified 24 key determinants potentially regulating viral growth. Functional validation of three antiviral factors - LGALS1, ssc-miR-133a-3p, and hsa-miR-3614-5p, and two proviral factors - MIF and VMP1, in macrophages showed that the upregulation of MIF and VMP1, and downregulation of ssc-miR-133a-3p, enhanced JEV replication in pigs. In contrast, the downregulation of MIF and VMP1 and upregulation of hsa-miR-3614-5p reduced JEV replication in human macrophages. These findings provide critical insights into JEV infection and its species-specific dynamics.
