## Supplementary Table 1 for "Multi-omics analysis uncovers differential growth kinetics of Japanese Encephalitis Virus in human and porcine macrophages"

### Sheet: Sheet1
Supplementary Table 1-List of primers along with their sequences used for cloning
Primer Name	Sequence
3' UTR of SA14-14-2 Forward	CCGGAGCTCTGTGATTTAAGGTAGAAAAG
3' UTR of SA14-14-2 Reverse	GCGCTCGAGAGATCCTGTGTTCTTCCTC
Lenti LGALS1 pig Forward	GCCGGATCCGCCACCATGGCTTGTGGTCTGGTCGC
Lenti LGALS1 pig Reverse	GCCACTAGTCTCAAAGGCCACACACTTGA
pMIF sgRNA 1 Forward	CACCGACTGCTGAGTCAGCTCGGAG
pMIF sgRNA 1 Reverse	AAACCTCCGAGCTGACTCAGCAGTC
pMIF sgRNA 2 Forward	CACCGCATAGCATCGGCAAGATCGG
pMIF sgRNA 2 Reverse	AAACCCGATCTTGCCGATGCTATGC
pIRES VMP1 Human 1 Forward	GCGCTCGAGGCCACCATGGCAGAGAATGGAAAA
pIRES VMP1 Human 1 Reverse	GCCGGATCCTTATTTAGTTTTCTCCTC
