## Supplementary Table 2 for "Multi-omics analysis uncovers differential growth kinetics of Japanese Encephalitis Virus in human and porcine macrophages"

### Sheet: Sheet1
Supplementary Table 2- List of primers along with their sequences used for qRT-PCR
Primer Name	Sequence
NS3 Forward	TGCCACTCTGACCCATAGA
NS3 Reverse	TATCCTCGTGCGGCTATACT
GAPDH Forward	GTCTCCTCTGACTTCAACAGCG
GAPDH Reverse	ACCACCCTGTTGCTGTAGCCAA
IFNβ Forward	CTTGGATTCCTACAAAGAAGCAGC
IFNβ Reverse	TCCTCCTTCTGGAACTGCTGCA
IFN⍺ Forward	CCTGATGAATGCGGACTCCA
IFN⍺ Reverse	CCAGGCACAAGGGCTGTATT
ssc-miR-133a-3p	UUGGUCCCCUUCAACCAGCUG
hsa-miR-3614-5p	CCACUUGGAUCUGAAGGCUGCCC
qRT pVMP1 Forward	CGAAGGAGCACATCAACAGTAT
qRT pVMP1 Reverse	GTTCCAAGCCCAACAGAAGA
qRT pβ-actin Forward	GCAAATGCTTCTAGGCGGAC
qRT pβ-actin Reverse	GCGTCCATCACAGCTTCTCA
qRT hVMP1 Forward	GGTCCACATATAGCCTCAGTTAC
qRT hVMP1 Reverse	CCTTCAGTGCCCTCTTCATC
