## Supplementary Table 3 for "Multi-omics analysis uncovers differential growth kinetics of Japanese Encephalitis Virus in human and porcine macrophages"

### Sheet: Sheet1
Supplementary Table 3- List of sequences of miRNA mimic and inhibitor and siRNA
Name	Sequence
siVMP1 (First)	GAGAAGAAAGGCAGAAUAUUU
siVMP1 (Second)	ACAUAUAGCUUCAGUUACAUU
ssc-miR-133a-3p mimic	5′P.UUGGUCCCCUUCAACCAGCUG
hsa-miR-3614-5p inhibitor	CCACUUGGAUCUGAAGGCUGCCC
